# Novel and known transcriptional targets of ALS/FTD protein TDP-43: Meta-analysis and interactive graphical databases

**DOI:** 10.1101/2021.12.08.471595

**Authors:** Maize C. Cao, Emma L. Scotter

## Abstract

TDP-43 proteinopathy is the major pathological hallmark of amyotrophic lateral sclerosis (ALS) and tau-negative frontotemporal dementia (FTD). Mounting evidence implicates a loss of normal TDP-43 function in neurodegeneration, either resultant from or independent of TDP-43 aggregation. TDP-43 knockdown is therefore a common paradigm for modelling ALS and FTD. However, because TDP-43 can interact directly with thousands of mRNA targets and regulate the function of other RNA binding proteins, the phenotype of TDP-43 depletion is likely to differ depending on the proteomic and transcriptomic profile of the model cell type. Here, we conducted a meta-analysis of publicly available RNA-sequencing datasets that utilized TDP-43 knockdown to model ALS or FTD, and validated these against RNA-sequencing data from TDP-43-immunonegative neuronal nuclei from ALS/FTD brain. We present these analyses as easy-to-use interactive graphical databases. Of 9 TDP-43-knockdown datasets identified, 4 showed significant depletion of TARDBP (human HeLa and SH-SY5Y cell lines, induced human motor neurons, and mouse striatal tissue). There was little overlap in differentially expressed genes between TDP-43-knockdown model cell types, but *PFKP, RANBP1, KIAA1324, ELAVL3*, and *STMN2* were among the common TDP-43 targets. Similarly, there were few genes that showed common patterns of differential exon usage between cell types and which validated in TDP-43-immunonegative neurons, but these included well-known targets *POLDIP3, RANBP1, STMN2*, and *UNC13A*, and novel targets *EXD3, CEP290, KPNA4*, and *MMAB*. Enrichment analysis showed that TDP-43 knockdown in different cell types affected a unique range of biological pathways. Together, these data identify novel TDP-43 targets, validate known TDP-43 targets, and show that TDP-43 plays both conserved and cell-type-specific roles in the regulation of gene expression and splicing. Identification of cell-type-specific TDP-43 targets will enable sensitive mapping of cell-autonomous TDP-43 dysfunction beyond just neurons, while shared TDP-43 targets are likely to have therapeutic value across myriad cell types.
