## Supplementary file S5 for "Novel and known transcriptional targets of ALS/FTD protein TDP-43: Meta-analysis and interactive graphical databases"

### Sheet: HeLa
Pathway identifier	Pathway name	Parent pathway
R-HSA-9670095	Inhibition of DNA recombination at telomere	Cell cycle
R-HSA-171306	Packaging Of Telomere Ends	Cell cycle
R-HSA-1234158	Regulation of gene expression by Hypoxia-inducible Factor	Cellular responses to stimuli
R-HSA-9648895	Response of EIF2AK1 (HRI) to heme deficiency	Cellular responses to stimuli
R-HSA-399955	SEMA3A-Plexin repulsion signaling by inhibiting Integrin adhesion	Developmental biology
R-HSA-4791275	Signaling by WNT in cancer	Disease
R-HSA-5339717	Signaling by LRP5 mutants	Disease
R-HSA-110328	Recognition and association of DNA glycosylase with site containing an affected pyrimidine	DNA repair
R-HSA-3000171	Non-integrin membrane-ECM interactions	Extracellular matrix organization
R-HSA-3000157	Laminin interactions	Extracellular matrix organization
R-HSA-1566948	Elastic fibre formation	Extracellular matrix organization
R-HSA-2173796	SMAD2/SMAD3:SMAD4 heterotrimer regulates transcription	Gene expression (Transcription)
R-HSA-73772	RNA Polymerase I Promoter Escape	Gene expression (Transcription)
R-HSA-427413	NoRC negatively regulates rRNA expression	Gene expression (Transcription)
R-HSA-5578749	Transcriptional regulation by small RNAs	Gene expression (Transcription)
R-HSA-76005	Response to elevated platelet cytosolic Ca2+	Hemostasis
R-HSA-114608	Platelet degranulation	Hemostasis
R-HSA-174577	Activation of C3 and C5	Immune system
R-HSA-174362	Transport and synthesis of PAPS	Metabolism

### Sheet: SH-SY5Y
Pathway identifier	Pathway name	Parent pathway
R-HSA-3371568	Attenuation phase	Cellular responses to stimuli
R-HSA-3371571	HSF1-dependent transactivation	Cellular responses to stimuli
R-HSA-1234158	Regulation of gene expression by Hypoxia-inducible Factor	Cellular responses to stimuli
R-HSA-3371511	HSF1 activation	Cellular responses to stimuli
R-HSA-5602571	TRAF3 deficiency - HSE	Disease
R-HSA-3359471	Defective MMAB causes methylmalonic aciduria type cblB	Disease
R-HSA-5657655	MGMT-mediated DNA damage reversal	DNA Repair
R-HSA-9614085	FOXO-mediated transcription	Gene expression (Transcription)
R-HSA-392851	Prostacyclin signalling through prostacyclin receptor	Hemostasis
R-HSA-392170	ADP signalling through P2Y purinoceptor 12	Hemostasis
R-HSA-391251	Protein folding	Metabolism of proteins
R-HSA-6793080	rRNA modification in the mitochondrion	Metabolism of RNA
R-HSA-500657	Presynaptic function of Kainate receptors	Neuronal system
R-HSA-198725	Nuclear Events (kinase and transcription factor activation)	Signal transduction
R-HSA-9031628	NGF-stimulated transcription	Signal transduction
R-HSA-187037	Signaling by NTRK1 (TRKA)	Signal transduction
R-HSA-8939211	ESR-mediated signaling	Signal transduction
R-HSA-166520	Signaling by NTRKs	Signal transduction
R-HSA-8964315	G beta:gamma signalling through BTK	Signal transduction
R-HSA-8964616	G beta:gamma signalling through CDC42	Signal transduction
R-HSA-418217	G beta:gamma signalling through PLC beta	Signal transduction
R-HSA-202040	G-protein activation	Signal transduction
R-HSA-198753	ERK/MAPK targets	Signal transduction

### Sheet: ihMN
Pathway identifier	Pathway name	Parent pathway
R-HSA-1362300	Transcription of E2F targets under negative control by p107 (RBL1) and p130 (RBL2) in complex with HDAC1	Cell cycle
R-HSA-1538133	G0 and Early G1	Cell cycle
R-HSA-170145	Phosphorylation of proteins involved in the G2/M transition by Cyclin A:Cdc2 complexes	Cell cycle
R-HSA-68911	G2 Phase	Cell cycle
R-HSA-9648895	Response of EIF2AK1 (HRI) to heme deficiency	Cellular responses to stimuli
R-HSA-8862803	Deregulated CDK5 triggers multiple neurodegenerative pathways in Alzheimer's disease models	Disease
R-HSA-8863678	Neurodegenerative Diseases	Disease
R-HSA-5638303	Inhibition of Signaling by Overexpressed EGFR	Disease
R-HSA-5638302	Signaling by Overexpressed Wild-Type EGFR in Cancer	Disease
R-HSA-6803205	TP53 regulates transcription of several additional cell death genes whose specific roles in p53-dependent apoptosis remain uncertain	Gene expression (Transcription)
R-HSA-6814122	Cooperation of PDCL (PhLP1) and TRiC/CCT in G-protein beta folding	Metabolism of proteins
R-HSA-9609523	Insertion of tail-anchored proteins into the endoplasmic reticulum membrane	Protein localization
R-HSA-881907	Gastrin-CREB signalling pathway via PKC and MAPK	Signal transduction
R-HSA-9696273	RND1 GTPase cycle	Signal transduction
R-HSA-8856825	Cargo recognition for clathrin-mediated endocytosis	Vesicle-mediated transport

### Sheet: Mouse striatum
Pathway identifier	Pathway name	Parent pathway
R-HSA-9010642	ROBO receptors bind AKAP5	Developmental biology
R-HSA-438066	Unblocking of NMDA receptors, glutamate binding and activation	Neuronal system
R-HSA-442720	CREB1 phosphorylation through the activation of Adenylate Cyclase	Neuronal system
R-HSA-9620244	Long-term potentiation	Neuronal system
R-HSA-451308	Activation of Ca-permeable Kainate Receptor	Neuronal system
R-HSA-1489509	DAG and IP3 signaling	Signal transduction
R-HSA-111997	CaM pathway	Signal transduction
R-HSA-111933	Calmodulin induced events	Signal transduction
